# Permanent deconstruction of intracellular primary cilia in differentiating granule cell neurons

**DOI:** 10.1101/2023.12.07.565988

**Authors:** Carolyn M. Ott, Sandii Constable, Tri M. Nguyen, Kevin White, Wei-Chung Allen Lee, Jennifer Lippincott-Schwartz, Saikat Mukhopadhyay

## Abstract

Primary cilia on granule cell neuron progenitors in the developing cerebellum detect sonic hedgehog to facilitate proliferation. Following differentiation, cerebellar granule cells become the most abundant neuronal cell type in the brain. While essential during early developmental stages, the fate of granule cell cilia is unknown. Here, we provide nanoscopic resolution of ciliary dynamics *in situ* by studying developmental changes in granule cell cilia using large-scale electron microscopy volumes and immunostaining of mouse cerebella. We found that many granule cell primary cilia were intracellular and concealed from the external environment. Cilia were disassembed in differentiating granule cell neurons in a process we call cilia deconstruction that was distinct from pre-mitotic cilia resorption in proliferating progenitors. In differentiating granule cells, ciliary loss involved unique disassembly intermediates, and, as maturation progressed, mother centriolar docking at the plasma membrane. Cilia did not reform from the docked centrioles, rather, in adult mice granule cell neurons remained unciliated. Many neurons in other brain regions require cilia to regulate function and connectivity. In contrast, our results show that granule cell progenitors had concealed cilia that underwent deconstruction potentially to prevent mitogenic hedgehog responsiveness. The ciliary deconstruction mechanism we describe could be paradigmatic of cilia removal during differentiation in other tissues.
