## Supplemental table 2 for "Permanent deconstruction of intracellular primary cilia in differentiating granule cell neurons"

### Sheet: Wilson P7 Annotations
Cell ID	Layer	Cell Type	Additional Cell Classification	Structure Type	Cilium Classification	Additional Cilia Classifiers	Centriole Classification	Additional Centriole Classifiers	Mitotic Classifiers	Midbody classifiers
All objects in a cell were associated with the Cell ID using a cell # annotation	EGL	Granule Cell	Migrating	Cilium	Concealed cilium	Incomplete cilium	Mother centriole	Docked centriole	Prophase	midbody
	EGL boundary	Purkinge Neuron	Mitotic	Centriole	Surface cilium	enveloped tip cilium	Daughter centriole	Tethered centriole	Prometaphase	late midbody
	ML	Bergmann glia	S/G2	Possible centriole	Pocket cilium	protein-rich cilium		Duplicating centriole	Metaphase/anaphase
	PCL	Endothelial cell	Bipolar	Unsure centriole				Ciliary vesicle	Telophase
	IGL	Unsure cell type		Unfound:cilium/centrioles				tethered with tubule	Cytokinesis
								1 centriole found
Names
Cilia are named as: cilium of cell #XXX (example: cilium of cell #001)
Mother centrioles of cilia are named as: basal body of cell #XXX
Mother centrioles with ciliary vesicles or no cilium are named as: mother centriole of cell #XXX
Daughter centrioles are named: daughter centriole of cell #XXX
If there are 4 centrioles in a cell one pair is designated as "A" and the other is designated as "B"

### Sheet: Adult Annotations
Cell ID	Cell Type	Structure Type	Additional Cilia Classifiers	Centriole Classification	Additional Centriole Classifiers
All objects in a cell were associated with the Cell ID using a cell # annotation	Granule Cell	Cilium	Incomplete cilium	Mother centriole	Docked centriole
	Bergmann glia	Centriole		Daughter centriole	Centriole vector line
					Tethered centriole
Names
Cilia are named as: cilium of cell #XXX (Lobule X; example: cilium of cell #001) or cilium of cell #XXXX (Lobule V; example: cilium of cell #0001)
Mother centrioles of cilia are named as: basal body of cell #XXX (Lobule X) or basal body of cell #XXXX (Lobule V)
Mother centrioles with ciliary vesicles or no cilium are named as: mother centriole of cell #XXX (Lobule X) or mother centriole of cell #XXXX (Lobule V)
Daughter centrioles are named: daughter centriole of cell #XXX (Lobule X) or daughter centriole of cell #XXXX (Lobule V)
